# Gene regulatory network transitions reveal the central transcription factors in lung adenocarcinoma progression

**DOI:** 10.1101/2025.05.13.651789

**Authors:** Upasana Ray, Adarsh Singh, Debabrata Samanta, Riddhiman Dhar

## Abstract

Transcription factors play a central role in cancer growth, progression, and metastasis, and contribute to intratumor phenotypic plasticity which enable drug tolerance and cancer relapse. Changes in the regulatory activities of transcription factors in cancer may not always be detected by investigating mutational signatures or differential expression of the transcription factor, as done in traditional analysis. In addition, past studies have focused on the activities of transcription factors in tumors as a whole and thus, have not fully captured the heterogeneity in gene regulation among different cell types within the tumor microenvironment. In this work, through an analysis of the transitions in regulatory network architecture and gene regulation dynamics, we identify the central transcription factors associated with lung adenocarcinoma progression. The gene *NR2F1*, associated with neurodevelopment and cancer dormancy, emerge as a key transcription factor in the progression of lung adenocarcinoma. We further identify transcription factors that are only active in cancer samples and uncover how changes in gene regulation dynamics influence intratumor heterogeneity. Taken together, our work elucidates the transitions in gene regulatory network during cancer progression, identifies central transcription factors in this process, and reveals the complex regulatory changes cooccurring in different cell types within the tumor microenvironment.
