## Supplementary material for "Gene regulatory network transitions reveal the central transcription factors in lung adenocarcinoma progression": Table S1

Gene	InDegree	OutDegree	TotDegree	%OutDeg_TotMappedOut
NR2F1	2	155	157	3.98
HES2	21	91	112	9.87
SOX9	0	46	46	2.22
EGR3	0	45	45	2.97
RFX7	0	35	35	0.81
FOXP2	0	26	26	0.85
ETV2	1	24	25	1.19
TEF	0	22	22	0.76
TFAP2C	1	20	21	0.48
ZNF740	1	19	20	1.15
BATF	0	19	19	0.7
MEIS2	0	19	19	1.04
SOX4	0	18	18	0.84
NR4A3	0	16	16	1.71
SIX1	0	15	15	0.74
NFYA	0	15	15	0.61
CREM	1	14	15	0.83
CEBPB	0	14	14	0.37
TRPS1	1	12	13	1.79
CEBPD	0	12	12	0.91
FOXO4	0	12	12	1.54
E2F1	0	12	12	0.68
SNAI1	0	12	12	0.56
PPARG	0	11	11	1.21
OVOL1	0	11	11	0.69
HIC2	0	11	11	0.7
GRHL1	0	10	10	0.71
HLF	0	10	10	0.37
EHF	0	10	10	0.37
TFAP2A	0	10	10	0.65
NRF1	0	10	10	1.14
FOXJ2	2	8	10	0.61
PRDM6	0	10	10	1.08
EGR1	0	9	9	0.47
MXI1	1	8	9	0.35
ETS1	0	9	9	0.16
ELF3	1	8	9	0.44
RFX1	0	9	9	0.52
ELK3	0	9	9	1.33
BHLHE40	0	8	8	0.31
NFIB	0	8	8	0.75
ETV7	0	8	8	0.18
SP4	0	8	8	0.68
FOXC1	0	8	8	0.31
BCL6	0	8	8	0.54
SP2	0	8	8	0.54
KLF4	0	8	8	0.3
ZBTB7A	0	8	8	0.5
TEAD1	0	8	8	0.18
TFEB	0	8	8	0.88
JUNB	0	8	8	0.14
FOXO1	0	8	8	1.65
FOXA1	2	6	8	0.12
SAA1	8	0	8	NA
KLF6	0	7	7	0.34
HSF4	0	7	7	0.29
SP3	0	7	7	0.26
SOX12	0	7	7	0.89
VWA1	7	0	7	NA
NDUFS5	7	0	7	NA
EBNA1BP2	7	0	7	NA
CUX1	0	6	6	0.22
ETV5	0	6	6	0.22
ETV6	0	6	6	0.28
PLAG1	2	4	6	1.14
RUNX1	0	6	6	0.21
VEZF1	0	6	6	0.45
MZF1	0	6	6	0.3
ZFHX3	0	6	6	0.76
KLF3	0	6	6	0.22
MAF	0	6	6	0.76
NFATC4	0	5	5	0.45
NR2F2	0	5	5	0.66
HIF1A	0	5	5	0.61
FOXO3	0	5	5	0.28
ZNF281	1	4	5	0.66
TEAD3	0	5	5	0.24
IRF9	0	5	5	1.18
CEBPG	0	5	5	0.14
MNT	0	5	5	0.82
POU2F2	0	5	5	1.19
NFIL3	0	5	5	0.19
PDPN	5	0	5	NA
TTC22	5	0	5	NA
MRTO4	5	0	5	NA
CDC14A	5	0	5	NA
CTSS	5	0	5	NA
ATF3	0	4	4	0.37
ZNF75D	0	4	4	0.31
GLIS2	1	3	4	1.86
ETS2	0	4	4	0.19
NFKB1	0	4	4	0.14
ETV1	0	4	4	0.25
HNF1B	0	4	4	0.21
RELB	0	4	4	0.19
TCF3	0	4	4	0.18
ZKSCAN1	0	4	4	0.25
SPDEF	0	4	4	0.54
SPI1	0	4	4	0.22
SMAD5	0	4	4	0.26
ELF2	0	4	4	0.26
MESP1	0	4	4	0.47
PRDM4	1	3	4	0.32
FOSL2	0	4	4	0.19
NFIX	0	4	4	0.17
PBX1	0	4	4	0.5
KLHDC7A	4	0	4	NA
DNAJC12	4	0	4	NA
PLEKHM2	4	0	4	NA
P3H1	4	0	4	NA
ANKRD45	4	0	4	NA
RAVER2	4	0	4	NA
ZMYND12	4	0	4	NA
LRP8	4	0	4	NA
UBXN10	4	0	4	NA
SPATA17	4	0	4	NA
SDHC	4	0	4	NA
RPA2	4	0	4	NA
S100A11	4	0	4	NA
KLF16	0	3	3	1.52
HINFP	0	3	3	0.14
HES6	0	3	3	0.33
KLF13	0	3	3	0.33
TFDP1	0	3	3	0.22
NFATC3	0	3	3	0.35
SREBF2	0	3	3	0.17
PATZ1	0	3	3	0.11
RUNX2	0	3	3	0.16
RBPJ	0	3	3	0.32
NFYC	2	1	3	0.14
EPAS1	0	3	3	0.33
MEF2D	0	3	3	0.12
ELK1	0	3	3	0.23
E2F5	0	3	3	0.24
SP1	0	3	3	0.12
STAT1	0	3	3	0.11
FOS	0	3	3	0.13
GABPA	0	3	3	0.12
HBP1	0	3	3	0.19
DDIT3	0	3	3	0.33
SMAD1	0	3	3	0.2
HES1	0	3	3	0.22
ATF2	0	3	3	0.16
FOXK1	0	3	3	0.22
EGR2	0	3	3	0.15
TBX1	0	3	3	2.08
ZNF189	0	3	3	0.43
GLIS3	0	3	3	0.31
JUND	0	3	3	0.07
NKX2-8	0	3	3	0.38
CPM	3	0	3	NA
IGSF3	3	0	3	NA
MUC1	3	0	3	NA
ARHGEF19	3	0	3	NA
FRMD4A	3	0	3	NA
RDX	3	0	3	NA
ST3GAL5	3	0	3	NA
RASSF7	3	0	3	NA
ATP1B1	3	0	3	NA
PRKAA2	3	0	3	NA
TM9SF3	3	0	3	NA
TAF6L	3	0	3	NA
CAMK2G	3	0	3	NA
HSPG2	3	0	3	NA
TRIM8	3	0	3	NA
HES4	3	0	3	NA
B4GALT2	3	0	3	NA
PRKACB	3	0	3	NA
CD247	3	0	3	NA
TRIM29	3	0	3	NA
MYCBP	3	0	3	NA
SLC27A2	3	0	3	NA
SLC2A1	3	0	3	NA
MORN1	3	0	3	NA
NME7	3	0	3	NA
BCAS2	3	0	3	NA
HYI	3	0	3	NA
PRDX1	3	0	3	NA
SH3BGRL3	3	0	3	NA
NAP1L1	3	0	3	NA
MRPL17	3	0	3	NA
DUSP14	3	0	3	NA
SCGB2A1	3	0	3	NA
PIGR	3	0	3	NA
PDCD4	3	0	3	NA
NUDC	3	0	3	NA
YY1	0	2	2	0.15
NR6A1	0	2	2	0.67
MAFG	0	2	2	0.24
MBD2	0	2	2	0.15
PBX2	0	2	2	0.09
NR2C2	0	2	2	0.09
E2F6	0	2	2	0.08
CLOCK	0	2	2	0.09
ZNF784	0	2	2	0.23
ZNF384	0	2	2	0.64
DBP	0	2	2	0.07
JUN	1	1	2	0.06
ELF5	0	2	2	0.13
FOXA2	0	2	2	0.28
TEAD2	0	2	2	0.13
ZBTB7B	0	2	2	0.25
MEF2A	0	2	2	0.05
SMAD2	0	2	2	0.13
HMGA1	0	2	2	0.26
MAX	0	2	2	0.07
CXXC1	0	2	2	0.3
MAZ	0	2	2	0.14
HSF1	0	2	2	0.13
TP73	1	1	2	3.85
STAT3	0	2	2	0.1
IRF7	0	2	2	0.2
MEF2C	0	2	2	0.11
NFATC2	0	2	2	0.23
CREB3	0	2	2	0.19
SMAD3	0	2	2	0.21
ATF1	0	2	2	0.22
ELF1	0	2	2	0.18
SOX2	0	2	2	0.31
XBP1	0	2	2	0.23
CREB1	0	2	2	0.05
HLTF	0	2	2	0.22
MITF	0	2	2	0.17
SATB1	0	2	2	0.21
RFX2	0	2	2	0.22
RFX3	0	2	2	0.33
VSIG10	2	0	2	NA
RHOBTB2	2	0	2	NA
FAS	2	0	2	NA
MFSD13A	2	0	2	NA
SMAGP	2	0	2	NA
ARHGEF2	2	0	2	NA
PPP2R5A	2	0	2	NA
TMEM125	2	0	2	NA
TOR1AIP2	2	0	2	NA
N4BP1	2	0	2	NA
PRDM16	2	0	2	NA
FUT11	2	0	2	NA
SERTAD4	2	0	2	NA
PDCD11	2	0	2	NA
SSR2	2	0	2	NA
HP1BP3	2	0	2	NA
PTCH2	2	0	2	NA
TRIM56	2	0	2	NA
LPIN2	2	0	2	NA
ZYG11B	2	0	2	NA
ORC2	2	0	2	NA
GRK5	2	0	2	NA
OTUD1	2	0	2	NA
ECE1	2	0	2	NA
FRS2	2	0	2	NA
ZFYVE27	2	0	2	NA
SLC23A2	2	0	2	NA
AAK1	2	0	2	NA
EVA1A	2	0	2	NA
LZTS2	2	0	2	NA
HECTD3	2	0	2	NA
GOLT1A	2	0	2	NA
POGK	2	0	2	NA
GON4L	2	0	2	NA
GZMM	2	0	2	NA
NBPF19	2	0	2	NA
PHF20L1	2	0	2	NA
TP53BP2	2	0	2	NA
GAB2	2	0	2	NA
GPRC5A	2	0	2	NA
PER3	2	0	2	NA
CTDSP2	2	0	2	NA
ESD	2	0	2	NA
PHACTR4	2	0	2	NA
TCEANC2	2	0	2	NA
PTPN14	2	0	2	NA
FCMR	2	0	2	NA
SLC19A1	2	0	2	NA
MPZL1	2	0	2	NA
ARHGAP31	2	0	2	NA
LRRC8D	2	0	2	NA
PLEKHS1	2	0	2	NA
RNF207	2	0	2	NA
NIPA1	2	0	2	NA
TBC1D30	2	0	2	NA
CNKSR1	2	0	2	NA
GXYLT1	2	0	2	NA
GRAMD4	2	0	2	NA
CCNL2	2	0	2	NA
DOLPP1	2	0	2	NA
BTF3L4	2	0	2	NA
IQCC	2	0	2	NA
SPAG17	2	0	2	NA
CAPZB	2	0	2	NA
TMEM53	2	0	2	NA
NOC3L	2	0	2	NA
TEKT2	2	0	2	NA
SPAG6	2	0	2	NA
FPGT	2	0	2	NA
MTX1	2	0	2	NA
CEP19	2	0	2	NA
LITAF	2	0	2	NA
CTNS	2	0	2	NA
ACP6	2	0	2	NA
COG6	2	0	2	NA
NSL1	2	0	2	NA
PYROXD1	2	0	2	NA
OPTN	2	0	2	NA
AK7	2	0	2	NA
PIP	2	0	2	NA
PTPRC	2	0	2	NA
COPS8	2	0	2	NA
GSTM4	2	0	2	NA
SPAG7	2	0	2	NA
EFCAB10	2	0	2	NA
FAM183A	2	0	2	NA
PFDN5	2	0	2	NA
ST3GAL3	2	0	2	NA
TRAPPC4	2	0	2	NA
DPCD	2	0	2	NA
CCDC17	2	0	2	NA
RNF187	2	0	2	NA
DNAAF3	2	0	2	NA
PARK7	2	0	2	NA
ADAM15	2	0	2	NA
CTSK	2	0	2	NA
VAMP5	2	0	2	NA
DYNLRB2	2	0	2	NA
STMN1	2	0	2	NA
NEK3	2	0	2	NA
CKS1B	2	0	2	NA
NDUFA13	2	0	2	NA
SCP2	2	0	2	NA
NBL1	2	0	2	NA
MRPL23	2	0	2	NA
TSPAN1	2	0	2	NA
CD82	2	0	2	NA
TNNI2	2	0	2	NA
RNPEP	2	0	2	NA
CHI3L2	2	0	2	NA
CHCHD1	2	0	2	NA
ALOX5	2	0	2	NA
ANXA4	2	0	2	NA
SRP14	2	0	2	NA
TK1	2	0	2	NA
ERI3	2	0	2	NA
FBXO6	2	0	2	NA
TPI1	2	0	2	NA
ZNF140	2	0	2	0.0
PRMT5	2	0	2	NA
MARCKSL1	2	0	2	NA
PLSCR4	2	0	2	NA
UQCRH	2	0	2	NA
ZBTB8OS	2	0	2	NA
GSTP1	2	0	2	NA
DCXR	2	0	2	NA
SFN	2	0	2	NA
ADAMTS1	2	0	2	NA
MPC2	2	0	2	NA
SAP18	2	0	2	NA
SLC25A24	2	0	2	NA
PHTF1	2	0	2	NA
EFCAB2	2	0	2	NA
AKR1C3	2	0	2	NA
UFC1	2	0	2	NA
NR4A1	0	1	1	0.13
E2F4	0	1	1	0.12
THRB	0	1	1	0.23
TCF7L1	0	1	1	0.21
RORC	0	1	1	0.06
NR2C1	0	1	1	0.2
REL	0	1	1	0.1
SREBF1	0	1	1	0.04
SRF	0	1	1	0.42
AHR	0	1	1	0.14
FOXP1	0	1	1	0.04
LYL1	0	1	1	0.33
MYC	0	1	1	0.06
PPARA	0	1	1	0.11
ZNF282	0	1	1	0.85
NFYB	0	1	1	0.08
RXRB	0	1	1	0.11
ZNF680	0	1	1	0.37
MECP2	0	1	1	0.03
NFIC	0	1	1	0.04
NR1D1	0	1	1	0.14
NR4A2	0	1	1	0.04
HMBOX1	0	1	1	0.08
KLF8	0	1	1	0.12
RXRA	0	1	1	0.11
GRHL2	0	1	1	0.05
IRF6	0	1	1	0.11
NFE2L2	0	1	1	0.09
ZNF692	0	1	1	0.12
ZNF24	0	1	1	0.24
PBX3	0	1	1	0.09
ZNF317	0	1	1	0.38
BPTF	0	1	1	0.19
MAFF	0	1	1	0.1
TCF7L2	0	1	1	0.18
ZNF331	0	1	1	0.51
TFCP2	0	1	1	0.1
NR1D2	0	1	1	0.39
ELK4	0	1	1	0.05
KLF2	0	1	1	0.14
MSANTD3	0	1	1	0.11
PTPRE	1	0	1	NA
FAM174B	1	0	1	NA
CGNL1	1	0	1	NA
TNFSF12	1	0	1	NA
COL4A4	1	0	1	NA
SNX30	1	0	1	NA
PDLIM2	1	0	1	NA
ADGRF5	1	0	1	NA
FARSA	1	0	1	NA
BRI3	1	0	1	NA
GOLGA8B	1	0	1	NA
ABHD6	1	0	1	NA
TMEM63B	1	0	1	NA
ITPRIPL2	1	0	1	NA
COL8A1	1	0	1	NA
STX4	1	0	1	NA
CAMK1	1	0	1	NA
MREG	1	0	1	NA
CDK2AP2	1	0	1	NA
TMEM164	1	0	1	NA
TKT	1	0	1	NA
FARP1	1	0	1	NA
GANC	1	0	1	NA
CABLES1	1	0	1	NA
MPP3	1	0	1	NA
POLR3C	1	0	1	NA
CYTH3	1	0	1	NA
METRNL	1	0	1	NA
GRB2	1	0	1	NA
PTPN1	1	0	1	NA
HPCAL1	1	0	1	NA
NECAB1	1	0	1	NA
TMEM92	1	0	1	NA
FBP1	1	0	1	NA
FITM2	1	0	1	NA
SLC39A1	1	0	1	NA
PSD3	1	0	1	NA
ARNT	1	0	1	NA
TXNIP	1	0	1	NA
HOMER1	1	0	1	NA
SLC27A3	1	0	1	NA
DOK4	1	0	1	NA
WWC2	1	0	1	NA
NUPR1	1	0	1	NA
RNF212	1	0	1	NA
HAS3	1	0	1	NA
AMOTL1	1	0	1	NA
CDK4	1	0	1	NA
CDK1	1	0	1	NA
EPB41L4A	1	0	1	NA
MYPOP	1	0	1	NA
ANOS1	1	0	1	NA
LAMC1	1	0	1	NA
ALDH18A1	1	0	1	NA
RAB15	1	0	1	NA
MISP	1	0	1	NA
KIAA1522	1	0	1	NA
HPN	1	0	1	NA
ITSN2	1	0	1	NA
CELF2	1	0	1	NA
RABGGTA	1	0	1	NA
CAT	1	0	1	NA
DCBLD2	1	0	1	NA
LRIG2	1	0	1	NA
ZNF566	1	0	1	NA
CENPV	1	0	1	NA
SUSD2	1	0	1	NA
RAB5B	1	0	1	NA
B4GALT5	1	0	1	NA
TIMM13	1	0	1	NA
NEXN	1	0	1	NA
SECISBP2L	1	0	1	NA
PLEKHO1	1	0	1	NA
NPIPA1	1	0	1	NA
ITPR1	1	0	1	NA
INF2	1	0	1	NA
RHPN1	1	0	1	NA
DESI2	1	0	1	NA
CXADR	1	0	1	NA
WWC3	1	0	1	NA
LIX1L	1	0	1	NA
RNASE1	1	0	1	NA
GLG1	1	0	1	NA
TRIM24	1	0	1	NA
PCSK7	1	0	1	NA
PLXDC1	1	0	1	NA
CYP4B1	1	0	1	NA
ATP11A	1	0	1	NA
SRSF11	1	0	1	NA
DNTTIP1	1	0	1	NA
PTPN21	1	0	1	NA
TET3	1	0	1	NA
CAPN10	1	0	1	NA
TIMM23B	1	0	1	NA
KLHL21	1	0	1	NA
ANKRD13C	1	0	1	NA
SPARC	1	0	1	NA
PVR	1	0	1	NA
RGS2	1	0	1	NA
SLC25A44	1	0	1	NA
UPF2	1	0	1	NA
ALOX15B	1	0	1	NA
CTBP1	1	0	1	NA
SLC16A5	1	0	1	NA
TRIM33	1	0	1	NA
THEMIS2	1	0	1	NA
PTER	1	0	1	NA
SIPA1	1	0	1	NA
PTP4A2	1	0	1	NA
ZRANB2	1	0	1	NA
ECHDC2	1	0	1	NA
CYB561A3	1	0	1	NA
MPHOSPH8	1	0	1	NA
CLIC2	1	0	1	NA
RANBP17	1	0	1	NA
MTDH	1	0	1	NA
ARHGAP12	1	0	1	NA
NBPF11	1	0	1	NA
DAZAP1	1	0	1	NA
PIP4K2B	1	0	1	NA
GLRX5	1	0	1	NA
ARID4A	1	0	1	NA
ATE1	1	0	1	NA
EGLN1	1	0	1	NA
MYO9A	1	0	1	NA
ZNF275	1	0	1	NA
ARHGEF16	1	0	1	NA
TCP11L2	1	0	1	NA
SPRY2	1	0	1	NA
ADAM9	1	0	1	NA
ATP1A1	1	0	1	NA
KIAA2013	1	0	1	NA
UBE2G2	1	0	1	NA
STK40	1	0	1	NA
PHF6	1	0	1	NA
LDLRAP1	1	0	1	NA
TMUB1	1	0	1	NA
ATG2A	1	0	1	NA
RBM15	1	0	1	NA
PAPSS2	1	0	1	NA
CYLD	1	0	1	NA
CD151	1	0	1	NA
CCDC30	1	0	1	NA
ATAD3C	1	0	1	NA
HDGF	1	0	1	NA
GPRIN2	1	0	1	NA
NEBL	1	0	1	NA
IGHMBP2	1	0	1	NA
VSTM2L	1	0	1	NA
CCND3	1	0	1	NA
METTL15	1	0	1	NA
ACTA2	1	0	1	NA
RRAS	1	0	1	NA
CCDC68	1	0	1	NA
CD276	1	0	1	NA
KIDINS220	1	0	1	NA
TTC9	1	0	1	NA
SEMA4F	1	0	1	NA
LAD1	1	0	1	NA
RABGAP1L	1	0	1	NA
AIFM2	1	0	1	NA
PLEKHA1	1	0	1	NA
HEXIM2	1	0	1	NA
MEN1	1	0	1	NA
TRIM68	1	0	1	NA
PDE4B	1	0	1	NA
ICE1	1	0	1	NA
TGFBRAP1	1	0	1	NA
TRIM66	1	0	1	NA
ADAM10	1	0	1	NA
CHKA	1	0	1	NA
ASAP3	1	0	1	NA
SPPL3	1	0	1	NA
ERBB3	1	0	1	NA
GLRX3	1	0	1	NA
F3	1	0	1	NA
UPK3B	1	0	1	NA
LMF2	1	0	1	NA
CD81	1	0	1	NA
SCARB2	1	0	1	NA
CSF1	1	0	1	NA
GSDMD	1	0	1	NA
POMGNT1	1	0	1	NA
PRKCA	1	0	1	NA
RAB6A	1	0	1	NA
ADO	1	0	1	NA
SIK2	1	0	1	NA
GNB2	1	0	1	NA
SLC40A1	1	0	1	NA
TMEM191B	1	0	1	NA
AKIRIN1	1	0	1	NA
MAP7D1	1	0	1	NA
ARF5	1	0	1	NA
PAQR7	1	0	1	NA
AREL1	1	0	1	NA
RAB21	1	0	1	NA
ZMIZ1	1	0	1	NA
SMARCC2	1	0	1	NA
B4GALT3	1	0	1	NA
KCNK1	1	0	1	NA
PSMD7	1	0	1	NA
ST6GALNAC1	1	0	1	NA
ADAMTS9	1	0	1	NA
RALGPS2	1	0	1	NA
LAMB3	1	0	1	NA
WAPL	1	0	1	NA
NR1H2	1	0	1	NA
TMEM109	1	0	1	NA
VPS29	1	0	1	NA
AVIL	1	0	1	NA
WFS1	1	0	1	NA
MARVELD1	1	0	1	NA
SLC35E2B	1	0	1	NA
SMPDL3B	1	0	1	NA
CCM2	1	0	1	NA
PDIK1L	1	0	1	NA
ICAM5	1	0	1	NA
PPP6R3	1	0	1	NA
IQGAP1	1	0	1	NA
ACAP3	1	0	1	NA
LARP4B	1	0	1	NA
NAGLU	1	0	1	NA
NAB2	1	0	1	NA
SEC24C	1	0	1	NA
PIDD1	1	0	1	NA
NOTCH3	1	0	1	NA
MBNL3	1	0	1	NA
TMEM165	1	0	1	NA
CRIM1	1	0	1	NA
PKP3	1	0	1	NA
PSMB7	1	0	1	NA
RHBDF1	1	0	1	NA
RNF10	1	0	1	NA
FNBP1L	1	0	1	NA
HEG1	1	0	1	NA
FOXJ3	1	0	1	0.0
EIF3I	1	0	1	NA
HDAC8	1	0	1	NA
DSG2	1	0	1	NA
TNRC18	1	0	1	NA
RAB40C	1	0	1	NA
TTF2	1	0	1	NA
SLC3A2	1	0	1	NA
PRICKLE1	1	0	1	NA
LIMD1	1	0	1	NA
RAB3D	1	0	1	NA
LAPTM5	1	0	1	NA
PINK1	1	0	1	NA
RCC2	1	0	1	NA
AGRN	1	0	1	NA
MYO5B	1	0	1	NA
PEG10	1	0	1	NA
UBTD1	1	0	1	NA
CHMP3	1	0	1	NA
OSBPL10	1	0	1	NA
TMEM54	1	0	1	NA
WIPF2	1	0	1	NA
POLR1A	1	0	1	NA
MEGF6	1	0	1	NA
RDH13	1	0	1	NA
HSP90B1	1	0	1	NA
ACBD5	1	0	1	NA
ATAD2B	1	0	1	NA
ESRP2	1	0	1	NA
DHRS11	1	0	1	NA
ST3GAL2	1	0	1	NA
GNS	1	0	1	NA
MAGI3	1	0	1	NA
TGOLN2	1	0	1	NA
CYBA	1	0	1	NA
FSTL3	1	0	1	NA
PIK3C2A	1	0	1	NA
ARHGEF3	1	0	1	NA
PACS1	1	0	1	NA
PPP3R1	1	0	1	NA
ME3	1	0	1	NA
ARPC5L	1	0	1	NA
CRLF3	1	0	1	NA
DEGS1	1	0	1	NA
DDHD1	1	0	1	NA
RAD50	1	0	1	NA
ATPAF1	1	0	1	NA
ZNF646	1	0	1	NA
TRDMT1	1	0	1	NA
NDUFS2	1	0	1	NA
TAF1C	1	0	1	NA
FZD8	1	0	1	NA
NOL9	1	0	1	NA
NCDN	1	0	1	NA
MUL1	1	0	1	NA
LMNA	1	0	1	NA
MIPOL1	1	0	1	NA
ATP11C	1	0	1	NA
TNFRSF12A	1	0	1	NA
PHF13	1	0	1	NA
ZMYND11	1	0	1	NA
CLCN6	1	0	1	NA
PGAP2	1	0	1	NA
EFCAB14	1	0	1	NA
NEO1	1	0	1	NA
RBMX	1	0	1	NA
MRPS15	1	0	1	NA
ANKRD52	1	0	1	NA
IPO7	1	0	1	NA
MASTL	1	0	1	NA
EFR3A	1	0	1	NA
PHC1	1	0	1	NA
FAM189B	1	0	1	NA
CHST14	1	0	1	NA
CARHSP1	1	0	1	NA
FHOD3	1	0	1	NA
USP53	1	0	1	NA
OAS2	1	0	1	NA
CUL5	1	0	1	NA
SBF1	1	0	1	NA
CREB3L2	1	0	1	NA
ACER3	1	0	1	NA
RUFY3	1	0	1	NA
MCL1	1	0	1	NA
ALS2CL	1	0	1	NA
LRRC8A	1	0	1	NA
UBE4B	1	0	1	NA
BCAM	1	0	1	NA
CCDC57	1	0	1	NA
RMND5B	1	0	1	NA
ABCB10	1	0	1	NA
FBXL15	1	0	1	NA
SLC22A18	1	0	1	NA
UNC13D	1	0	1	NA
CCNL1	1	0	1	NA
CCND1	1	0	1	NA
OSBPL11	1	0	1	NA
NPAT	1	0	1	NA
SLC38A1	1	0	1	NA
MTMR4	1	0	1	NA
APBB1	1	0	1	NA
TBCA	1	0	1	NA
AP4S1	1	0	1	NA
IMPA2	1	0	1	NA
CAPN2	1	0	1	NA
AGO1	1	0	1	NA
CYB5D2	1	0	1	NA
PPRC1	1	0	1	NA
UBE2S	1	0	1	NA
FBXO42	1	0	1	NA
PDXK	1	0	1	NA
SLC8B1	1	0	1	NA
LIF	1	0	1	NA
PYGO2	1	0	1	NA
ALKBH6	1	0	1	NA
PRSS16	1	0	1	NA
CD63	1	0	1	NA
PMP22	1	0	1	NA
ARIH1	1	0	1	NA
DTNB	1	0	1	NA
CPT2	1	0	1	NA
FBXW9	1	0	1	NA
TBCEL	1	0	1	NA
ZNF212	1	0	1	NA
SIX5	1	0	1	NA
TM9SF2	1	0	1	NA
NPM1	1	0	1	NA
KPNA6	1	0	1	NA
PLPP2	1	0	1	NA
P2RY2	1	0	1	NA
RTKN2	1	0	1	NA
VCL	1	0	1	NA
SH2B3	1	0	1	NA
ADAT1	1	0	1	NA
INPP5A	1	0	1	NA
NUDT5	1	0	1	NA
PHLDB3	1	0	1	NA
RPS13	1	0	1	NA
PRKAB2	1	0	1	NA
TMEM234	1	0	1	NA
LCLAT1	1	0	1	NA
HNRNPD	1	0	1	NA
PRMT3	1	0	1	NA
AMOT	1	0	1	NA
MRPL48	1	0	1	NA
CEP290	1	0	1	NA
SRP19	1	0	1	NA
NUDT15	1	0	1	NA
HECA	1	0	1	NA
LMBR1L	1	0	1	NA
FAM227B	1	0	1	NA
ARHGAP10	1	0	1	NA
AMZ2	1	0	1	NA
MAP3K12	1	0	1	NA
AP3B1	1	0	1	NA
ZCCHC24	1	0	1	NA
TMEM88	1	0	1	NA
ZNF385A	1	0	1	NA
RIT1	1	0	1	NA
NMRAL1	1	0	1	NA
ABAT	1	0	1	NA
LDHD	1	0	1	NA
GPAM	1	0	1	NA
CCDC78	1	0	1	NA
MDM1	1	0	1	NA
CRTC1	1	0	1	NA
RAPGEF3	1	0	1	NA
CFAP44	1	0	1	NA
TRMT5	1	0	1	NA
RPL41	1	0	1	NA
THOP1	1	0	1	NA
DCAF5	1	0	1	NA
SS18	1	0	1	NA
AK2	1	0	1	NA
SYT8	1	0	1	NA
ETV3	1	0	1	0.0
ZFP91	1	0	1	NA
DSE	1	0	1	NA
BTN3A1	1	0	1	NA
PER2	1	0	1	NA
RFC3	1	0	1	NA
ARL3	1	0	1	NA
NAA40	1	0	1	NA
BZW1	1	0	1	NA
EVI2B	1	0	1	NA
MRPL44	1	0	1	NA
RPL13	1	0	1	NA
BCCIP	1	0	1	NA
LYPLAL1	1	0	1	NA
ATG16L2	1	0	1	NA
MYCL	1	0	1	NA
SAXO2	1	0	1	NA
GEMIN5	1	0	1	NA
FAM76B	1	0	1	NA
ZBTB37	1	0	1	NA
AKR1C2	1	0	1	NA
ARL1	1	0	1	NA
HLA-DMA	1	0	1	NA
TBC1D10C	1	0	1	NA
TLE6	1	0	1	NA
ITGB3BP	1	0	1	NA
PANK4	1	0	1	NA
LRRC56	1	0	1	NA
TMEM61	1	0	1	NA
G0S2	1	0	1	NA
MECR	1	0	1	NA
ACOT7	1	0	1	NA
SYF2	1	0	1	NA
JAK1	1	0	1	NA
TRPV4	1	0	1	NA
FAU	1	0	1	NA
PTBP2	1	0	1	NA
CD2	1	0	1	NA
HYDIN	1	0	1	NA
KIN	1	0	1	NA
GBP2	1	0	1	NA
CPEB3	1	0	1	NA
OGFOD2	1	0	1	NA
RPL5	1	0	1	NA
ERICH5	1	0	1	NA
EPS8	1	0	1	NA
USP2	1	0	1	NA
GMCL1	1	0	1	NA
GPR137B	1	0	1	NA
RFC5	1	0	1	NA
TSTD1	1	0	1	NA
FANCF	1	0	1	NA
PAFAH2	1	0	1	NA
JOSD2	1	0	1	NA
SRGN	1	0	1	NA
FGFBP3	1	0	1	NA
RCC1	1	0	1	NA
PCNA	1	0	1	NA
HDAC1	1	0	1	NA
PPA2	1	0	1	NA
HSBP1	1	0	1	NA
APOBEC3G	1	0	1	NA
EPC2	1	0	1	NA
ZNF217	1	0	1	NA
GCN1	1	0	1	NA
ORC3	1	0	1	NA
HP	1	0	1	NA
TMEM258	1	0	1	NA
PCSK4	1	0	1	NA
ARV1	1	0	1	NA
SRD5A1	1	0	1	NA
PET117	1	0	1	NA
STOX1	1	0	1	NA
SRM	1	0	1	NA
HECTD2	1	0	1	NA
CHID1	1	0	1	NA
REXO2	1	0	1	NA
NUP43	1	0	1	NA
B3GNT5	1	0	1	NA
SIX4	1	0	1	NA
PET100	1	0	1	NA
PPP1R7	1	0	1	NA
RPS28	1	0	1	NA
CASP8	1	0	1	NA
FBXO2	1	0	1	NA
APEX2	1	0	1	NA
SERP1	1	0	1	NA
USP24	1	0	1	NA
C1QB	1	0	1	NA
PFKFB2	1	0	1	NA
MRPS21	1	0	1	NA
GPALPP1	1	0	1	NA
UQCC3	1	0	1	NA
BOLA1	1	0	1	NA
SRSF2	1	0	1	NA
DIXDC1	1	0	1	NA
HNRNPR	1	0	1	NA
COX7A2L	1	0	1	NA
CDC42SE1	1	0	1	NA
UBL5	1	0	1	NA
ADH1C	1	0	1	NA
ATP13A2	1	0	1	NA
ACO2	1	0	1	NA
RALGAPB	1	0	1	NA
TBC1D16	1	0	1	NA
TXNDC12	1	0	1	NA
NOA1	1	0	1	NA
NCF2	1	0	1	NA
PABPC4	1	0	1	NA
TMEM121	1	0	1	NA
CDC42	1	0	1	NA
SNRNP40	1	0	1	NA
SLC35F2	1	0	1	NA
TIPRL	1	0	1	NA
FABP6	1	0	1	NA
ALDH3B1	1	0	1	NA
GOT1	1	0	1	NA
NDUFV2	1	0	1	NA
EEF2K	1	0	1	NA
SPEF1	1	0	1	NA
INTS8	1	0	1	NA
LAG3	1	0	1	NA
MED31	1	0	1	NA
PYROXD2	1	0	1	NA
LYRM1	1	0	1	NA
DDX60	1	0	1	NA
ZNF226	1	0	1	NA
IDH3A	1	0	1	NA
PSMC1	1	0	1	NA
NME1	1	0	1	NA
P4HA1	1	0	1	NA
REC8	1	0	1	NA
MRPS14	1	0	1	NA
NSMCE1	1	0	1	NA
ACADSB	1	0	1	NA
SLFN5	1	0	1	NA
TRIM16	1	0	1	NA
RAP1A	1	0	1	NA
ATP6V0D1	1	0	1	NA
CEP68	1	0	1	NA
CCDC171	1	0	1	NA
SCAF11	1	0	1	NA
SNUPN	1	0	1	NA
B3GLCT	1	0	1	NA
GCDH	1	0	1	NA
PFN1	1	0	1	NA
HELLS	1	0	1	NA
PSMB4	1	0	1	NA
EPHA2	1	0	1	NA
APRT	1	0	1	NA
MPZL3	1	0	1	NA
ERH	1	0	1	NA
ENTPD4	1	0	1	NA
ZNF121	1	0	1	NA
HIBADH	1	0	1	NA
DDX19A	1	0	1	NA
PPID	1	0	1	NA
CDKN2C	1	0	1	NA
DPM1	1	0	1	NA
SFTPB	1	0	1	NA
SSU72	1	0	1	NA
MPDU1	1	0	1	NA
FTH1	1	0	1	NA
SRGAP1	1	0	1	NA
POMP	1	0	1	NA
CRY1	1	0	1	NA
KIAA0040	1	0	1	NA
PTGDS	1	0	1	NA
MGST1	1	0	1	NA
WDR54	1	0	1	NA
GALE	1	0	1	NA
MRPL3	1	0	1	NA
HERC6	1	0	1	NA
TIPIN	1	0	1	NA
HNRNPM	1	0	1	NA
DNAJA2	1	0	1	NA
VPS39	1	0	1	NA
ZFC3H1	1	0	1	NA
PSMC5	1	0	1	NA
DNAJC16	1	0	1	NA
LRP1	1	0	1	NA
PSENEN	1	0	1	NA
CHST10	1	0	1	NA
MED19	1	0	1	NA
PSMA3	1	0	1	NA
SLC36A4	1	0	1	NA
ST8SIA4	1	0	1	NA
SERPINA1	1	0	1	NA
ZNF20	1	0	1	NA
EIF2B1	1	0	1	NA
LAMTOR5	1	0	1	NA
HSPBP1	1	0	1	NA
MRPL40	1	0	1	NA
ZZEF1	1	0	1	NA
MBD6	1	0	1	NA
LYPLA2	1	0	1	NA
CYB5A	1	0	1	NA
ACIN1	1	0	1	NA
CCDC91	1	0	1	NA
FAM149A	1	0	1	NA
TMEM218	1	0	1	NA
PA2G4	1	0	1	NA
PLEKHF2	1	0	1	NA
SLC41A3	1	0	1	NA
PUM1	1	0	1	NA
LRRC10B	1	0	1	NA
BNIP3	1	0	1	NA
CYP2R1	1	0	1	NA
DYNLRB1	1	0	1	NA
PLEKHA6	1	0	1	NA
SZRD1	1	0	1	NA
MRPL24	1	0	1	NA
ANKRD65	1	0	1	NA
PFKP	1	0	1	NA
SLC25A12	1	0	1	NA
PGAM5	1	0	1	NA
HNRNPU	1	0	1	NA
PSMA4	1	0	1	NA
HNMT	1	0	1	NA
CEP70	1	0	1	NA
CUEDC2	1	0	1	NA
AKR1B1	1	0	1	NA
KBTBD3	1	0	1	NA
GBP4	1	0	1	NA
RAC2	1	0	1	NA
DCTN2	1	0	1	NA
HPGD	1	0	1	NA
ERMARD	1	0	1	NA
TIFA	1	0	1	NA
CCT3	1	0	1	NA
TPRG1L	1	0	1	NA
UBXN11	1	0	1	NA
M6PR	1	0	1	NA
TMEM69	1	0	1	NA
NASP	1	0	1	NA
EEF1G	1	0	1	NA
CCRL2	1	0	1	NA
TNFRSF14	1	0	1	NA
ICMT	1	0	1	NA
JMJD4	1	0	1	NA
MIIP	1	0	1	NA
EXOSC7	1	0	1	NA
DNAJC8	1	0	1	NA
GNL3	1	0	1	NA
NDUFB6	1	0	1	NA
GPR137	1	0	1	NA
NDUFV1	1	0	1	NA
SRGAP2B	1	0	1	NA
POLR2L	1	0	1	NA
SNRPB2	1	0	1	NA
BLZF1	1	0	1	NA
SRSF4	1	0	1	NA
RBM8A	1	0	1	NA
CCDC34	1	0	1	NA
HMGN2	1	0	1	NA
HSPB1	1	0	1	NA
S100A14	1	0	1	NA
RCAN3	1	0	1	NA
RAP1GAP2	1	0	1	NA
SEMA4A	1	0	1	NA
DHRS3	1	0	1	NA
LAMTOR2	1	0	1	NA
NAP1L5	1	0	1	NA
GGCT	1	0	1	NA
DNMBP	1	0	1	NA
PRRT2	1	0	1	NA
SFT2D2	1	0	1	NA
PPIL3	1	0	1	NA
CD2BP2	1	0	1	NA
RPL36AL	1	0	1	NA
RPS27L	1	0	1	NA
NDUFA1	1	0	1	NA
AMIGO2	1	0	1	NA
CCDC153	1	0	1	NA
DNAJA4	1	0	1	NA
GIPR	1	0	1	NA
DNAH6	1	0	1	NA
RPS8	1	0	1	NA
BEST1	1	0	1	NA
RAB11A	1	0	1	NA
DUS3L	1	0	1	NA
CITED4	1	0	1	NA
ENPP4	1	0	1	NA
SNRNP25	1	0	1	NA
STAM2	1	0	1	NA
IFI27	1	0	1	NA
EXD3	1	0	1	NA
SNIP1	1	0	1	NA
MUC5B	1	0	1	NA
BRI3BP	1	0	1	NA
DNALI1	1	0	1	NA
COX7A2	1	0	1	NA
ENSA	1	0	1	NA
DZIP3	1	0	1	NA
GLO1	1	0	1	NA
MYL12A	1	0	1	NA
CTSA	1	0	1	NA
PSMA5	1	0	1	NA
MAGOHB	1	0	1	NA
RND3	1	0	1	NA
COX5B	1	0	1	NA
PTPN13	1	0	1	NA
PIGB	1	0	1	NA
PRDX5	1	0	1	NA
TNFRSF1B	1	0	1	NA
IFT43	1	0	1	NA
PCBD1	1	0	1	NA
POLE4	1	0	1	NA
PDZD2	1	0	1	NA
ELOF1	1	0	1	NA
RASGEF1B	1	0	1	NA
PTGES3	1	0	1	NA
CTPS1	1	0	1	NA
RPL32	1	0	1	NA
ALDH3A1	1	0	1	NA
HNRNPA1	1	0	1	NA
CD164L2	1	0	1	NA
PPP1R2	1	0	1	NA
LSM7	1	0	1	NA
LRRC27	1	0	1	NA
FAH	1	0	1	NA
FRAT2	1	0	1	NA
TMBIM6	1	0	1	NA
UGDH	1	0	1	NA
WDR77	1	0	1	NA
CES1	1	0	1	NA
CELF1	1	0	1	NA
IPO8	1	0	1	NA
TNFAIP8L1	1	0	1	NA
EMC2	1	0	1	NA
ASPSCR1	1	0	1	NA
RPL23A	1	0	1	NA
MORF4L1	1	0	1	NA
TMC4	1	0	1	NA
SCGB1A1	1	0	1	NA
CHI3L1	1	0	1	NA
MRPL50	1	0	1	NA
BBIP1	1	0	1	NA
LDOC1	1	0	1	NA
CYCS	1	0	1	NA
AKT1S1	1	0	1	NA
CXCL6	1	0	1	NA
AIDA	1	0	1	NA
UBE2T	1	0	1	NA
STK11IP	1	0	1	NA
CISD1	1	0	1	NA
ODF2L	1	0	1	NA
AKR7A2	1	0	1	NA
ITM2B	1	0	1	NA
OXSM	1	0	1	NA
SMC3	1	0	1	NA
AMPD2	1	0	1	NA
ERP29	1	0	1	NA
MITD1	1	0	1	NA
YWHAE	1	0	1	NA
SYTL1	1	0	1	NA
CAMTA1	1	0	1	NA
TMPRSS3	1	0	1	NA
RPL34	1	0	1	NA
ZNF440	1	0	1	NA
OSCP1	1	0	1	NA
BAG3	1	0	1	NA
C1QA	1	0	1	NA
MUC4	1	0	1	NA
CRYM	1	0	1	NA
SH3BP1	1	0	1	NA
KATNB1	1	0	1	NA
LDLRAD4	1	0	1	NA
SLPI	1	0	1	NA
BCL10	1	0	1	NA
FKBP4	1	0	1	NA
RPLP1	1	0	1	NA
MID1IP1	1	0	1	NA
ADGRG1	1	0	1	NA
IP6K1	1	0	1	NA
SZT2	1	0	1	NA
TESC	1	0	1	NA
BUD13	1	0	1	NA
PYCR2	1	0	1	NA
IFI6	1	0	1	NA
CHTOP	1	0	1	NA
UBE2D1	1	0	1	NA
S100A13	1	0	1	NA
COQ4	1	0	1	NA
TMEM254	1	0	1	NA
TRNP1	1	0	1	NA
KCTD14	1	0	1	NA
PRPF40B	1	0	1	NA
HTATSF1	1	0	1	NA
TMEM107	1	0	1	NA
SKP1	1	0	1	NA
QSOX1	1	0	1	NA
IDI1	1	0	1	NA
AKR1C1	1	0	1	NA
UNC119B	1	0	1	NA
LRRC26	1	0	1	NA
SMIM22	1	0	1	NA
HMGB3	1	0	1	NA
S100A9	1	0	1	NA
DRAM2	1	0	1	NA
CTSE	1	0	1	NA
CYP4X1	1	0	1	NA
SCPEP1	1	0	1	NA
PAIP2	1	0	1	NA
SPEN	1	0	1	NA
TP53BP1	1	0	1	NA
CCDC24	1	0	1	NA
TTLL1	1	0	1	NA
ZNF324	1	0	1	0.0
BTG1	1	0	1	NA
DNAJC17	1	0	1	NA
EIF4G3	1	0	1	NA
TMEM45B	1	0	1	NA
BIK	1	0	1	NA
HAGHL	1	0	1	NA
CSTF3	1	0	1	NA
PIFO	1	0	1	NA
PKIB	1	0	1	NA
PDE4DIP	1	0	1	NA
CIB1	1	0	1	NA
SPG21	1	0	1	NA
ITGB2	1	0	1	NA
ESPN	1	0	1	NA
