## Supplementary material for "Gene regulatory network transitions reveal the central transcription factors in lung adenocarcinoma progression": Table S2

Gene	InDegree	OutDegree	TotDegree	%OutDeg_TotMappedOut
CEBPD	0	14	14	1.06
NFKB2	0	14	14	0.79
MEF2C	0	11	11	0.6
SPI1	1	10	11	0.55
ETS2	0	10	10	0.48
JUNB	0	9	9	0.16
HIF1A	1	8	9	0.97
MITF	0	8	8	0.67
KLF3	0	7	7	0.26
ETV5	0	5	5	0.18
TFEC	0	5	5	0.27
REL	0	5	5	0.52
NR4A2	0	4	4	0.16
PRDM1	0	4	4	0.22
STAT3	0	4	4	0.2
CUX1	0	4	4	0.15
NFAT5	0	3	3	0.32
SATB1	0	3	3	0.31
CLOCK	0	3	3	0.13
NFIC	0	3	3	0.12
FCGR1A	3	0	3	NA
S100A6	3	0	3	NA
TMED5	3	0	3	NA
IFITM1	3	0	3	NA
RGS13	3	0	3	NA
MEF2D	0	2	2	0.08
MAFB	0	2	2	0.27
EGR2	0	2	2	0.1
BHLHE40	0	2	2	0.08
KLF6	0	2	2	0.1
RELB	1	1	2	0.05
ETV7	0	2	2	0.04
NRBF2	2	0	2	NA
HVCN1	2	0	2	NA
LAMTOR1	2	0	2	NA
ATP6V0D1	2	0	2	NA
CAPZA1	2	0	2	NA
ACER3	2	0	2	NA
STX12	2	0	2	NA
TRPV2	2	0	2	NA
LEPROT	2	0	2	NA
PRKACB	2	0	2	NA
MRC2	2	0	2	NA
TCF4	0	1	1	0.05
MXI1	0	1	1	0.04
FOSL1	0	1	1	0.05
SNAI1	0	1	1	0.05
YY1	0	1	1	0.07
SP1	0	1	1	0.04
RUNX3	0	1	1	0.06
FOSL2	0	1	1	0.05
HBP1	0	1	1	0.06
ZNF331	0	1	1	0.51
MECP2	0	1	1	0.03
ELF1	0	1	1	0.09
CREM	0	1	1	0.06
ZBTB4	0	1	1	1.75
TFEB	0	1	1	0.11
EPAS1	0	1	1	0.11
TFRC	1	0	1	NA
REEP3	1	0	1	NA
UQCR10	1	0	1	NA
GRN	1	0	1	NA
TXNDC11	1	0	1	NA
TMEM184B	1	0	1	NA
SLC25A46	1	0	1	NA
FCGR3A	1	0	1	NA
PXDC1	1	0	1	NA
TRAM1	1	0	1	NA
FAM222B	1	0	1	NA
COA6	1	0	1	NA
SMCO4	1	0	1	NA
C1QA	1	0	1	NA
BTF3L4	1	0	1	NA
ZNF226	1	0	1	NA
STIM1	1	0	1	NA
CHST15	1	0	1	NA
PDCD6IP	1	0	1	NA
CISD3	1	0	1	NA
LILRA1	1	0	1	NA
DCUN1D1	1	0	1	NA
UNC50	1	0	1	NA
TMEM51	1	0	1	NA
NIT1	1	0	1	NA
VKORC1L1	1	0	1	NA
CD300LF	1	0	1	NA
ZNF428	1	0	1	NA
MTMR11	1	0	1	NA
DNAJC3	1	0	1	NA
FUOM	1	0	1	NA
ACTN1	1	0	1	NA
CD52	1	0	1	NA
ATAD1	1	0	1	NA
WRAP73	1	0	1	NA
HES4	1	0	1	NA
S100A11	1	0	1	NA
VAMP3	1	0	1	NA
GOLIM4	1	0	1	NA
FKBP4	1	0	1	NA
RSBN1	1	0	1	NA
SRP72	1	0	1	NA
ADAMTSL4	1	0	1	NA
OSBPL3	1	0	1	NA
ALDH9A1	1	0	1	NA
SLC35C2	1	0	1	NA
EXOC5	1	0	1	NA
SECISBP2L	1	0	1	NA
PARP4	1	0	1	NA
MRPL34	1	0	1	NA
SLC38A10	1	0	1	NA
SELPLG	1	0	1	NA
CCDC90B	1	0	1	NA
YWHAQ	1	0	1	NA
FLII	1	0	1	NA
COPS7A	1	0	1	NA
RAB14	1	0	1	NA
AGTRAP	1	0	1	NA
NDUFB3	1	0	1	NA
S100A13	1	0	1	NA
PTP4A2	1	0	1	NA
DPP7	1	0	1	NA
CD53	1	0	1	NA
KAT2A	1	0	1	NA
CD151	1	0	1	NA
SCP2	1	0	1	NA
MDK	1	0	1	NA
VEGFB	1	0	1	NA
PHLDA3	1	0	1	NA
RNF187	1	0	1	NA
TMED3	1	0	1	NA
ATP6V0B	1	0	1	NA
TGM2	1	0	1	NA
TECR	1	0	1	NA
GSTP1	1	0	1	NA
TESC	1	0	1	NA
CDC42SE2	1	0	1	NA
PLEKHO1	1	0	1	NA
TRAK2	1	0	1	NA
SERINC2	1	0	1	NA
PDS5B	1	0	1	NA
CYP1B1	1	0	1	NA
METTL7A	1	0	1	NA
ANKRD28	1	0	1	NA
SMAP2	1	0	1	NA
MLLT6	1	0	1	NA
COG4	1	0	1	NA
RASSF4	1	0	1	NA
ACTR10	1	0	1	NA
PKM	1	0	1	NA
CES2	1	0	1	NA
NDUFA9	1	0	1	NA
PTPN7	1	0	1	NA
MRPL20	1	0	1	NA
CHMP5	1	0	1	NA
RGS2	1	0	1	NA
G6PC3	1	0	1	NA
VSTM1	1	0	1	NA
RPS3A	1	0	1	NA
GGPS1	1	0	1	NA
TMEM223	1	0	1	NA
UFC1	1	0	1	NA
PPCS	1	0	1	NA
TCEAL3	1	0	1	NA
AP1S2	1	0	1	NA
SRP14	1	0	1	NA
MARCKSL1	1	0	1	NA
NOTCH2	1	0	1	NA
RGS16	1	0	1	NA
GBP3	1	0	1	NA
RPL3	1	0	1	NA
RPL27A	1	0	1	NA
BTK	1	0	1	NA
IFITM2	1	0	1	NA
RPL22	1	0	1	NA
VIM	1	0	1	NA
STAM2	1	0	1	NA
SRGN	1	0	1	NA
SLC27A3	1	0	1	NA
MORF4L1	1	0	1	NA
HENMT1	1	0	1	NA
DDIT4	1	0	1	NA
QPCT	1	0	1	NA
