## Supplementary material for "Gene regulatory network transitions reveal the central transcription factors in lung adenocarcinoma progression": Table S3

Gene	InDegree	OutDegree	TotDegree	%OutDeg_TotMappedOut
JUND	0	17	17	0.39
SMAD5	0	7	7	0.45
ETV7	0	6	6	0.13
DBP	0	6	6	0.2
ZNF740	0	6	6	0.36
RFX7	1	5	6	0.12
ASCL2	0	4	4	0.55
SREBF1	0	4	4	0.16
E2F6	0	3	3	0.13
NFKB2	1	2	3	0.11
PBX2	0	3	3	0.14
KLF3	0	2	2	0.07
NR2C2	0	2	2	0.09
FOS	0	2	2	0.09
NFE2L2	0	2	2	0.17
ZEB1	0	2	2	0.15
HMBOX1	0	2	2	0.16
MEF2A	0	2	2	0.05
GATA3	0	2	2	0.16
NFIL3	0	2	2	0.08
ZKSCAN1	0	2	2	0.13
HES6	0	2	2	0.22
MAP1LC3B2	2	0	2	NA
PIK3C2B	2	0	2	NA
MCL1	2	0	2	NA
GORAB	2	0	2	NA
TCEANC2	2	0	2	NA
TRIM62	2	0	2	NA
SLC2A14	2	0	2	NA
ATF3	0	1	1	0.09
ZNF281	0	1	1	0.16
IKZF1	0	1	1	0.06
ETV3	0	1	1	0.15
ZBTB14	0	1	1	0.07
RUNX2	0	1	1	0.05
HLTF	0	1	1	0.11
NFIC	0	1	1	0.04
RORA	0	1	1	0.04
FOXP1	0	1	1	0.04
RELA	0	1	1	0.06
PRDM1	0	1	1	0.05
RXRA	0	1	1	0.11
CREB1	0	1	1	0.03
IRF4	0	1	1	3.33
KLF12	0	1	1	0.15
TBP	0	1	1	0.11
ETV6	0	1	1	0.05
HOXB4	0	1	1	0.05
ELF3	0	1	1	0.05
E2F3	0	1	1	0.11
MBD2	0	1	1	0.08
SNAI3	0	1	1	0.04
POU2F1	0	1	1	0.08
TFE3	0	1	1	0.03
EOMES	0	1	1	0.1
CUX1	0	1	1	0.04
ELF2	0	1	1	0.07
ELK1	0	1	1	0.08
NRF1	0	1	1	0.11
NFATC2	0	1	1	0.11
HINFP	0	1	1	0.05
MSANTD3	0	1	1	0.11
TFCP2	0	1	1	0.1
GFI1	0	1	1	0.17
RXRB	0	1	1	0.11
PBX3	0	1	1	0.09
KLF2	0	1	1	0.14
CLOCK	0	1	1	0.04
JUNB	0	1	1	0.02
ZBTB33	0	1	1	1.3
RELB	0	1	1	0.05
MEF2D	0	1	1	0.04
FOXK1	0	1	1	0.07
KLF9	0	1	1	0.07
ETS2	0	1	1	0.05
TCF3	0	1	1	0.05
AHNAK	1	0	1	NA
GNLY	1	0	1	NA
LAIR1	1	0	1	NA
TFB2M	1	0	1	NA
THEMIS2	1	0	1	NA
KNSTRN	1	0	1	NA
RASSF3	1	0	1	NA
ARL15	1	0	1	NA
SSBP3	1	0	1	NA
AP2S1	1	0	1	NA
SRP9	1	0	1	NA
KLC1	1	0	1	NA
CHFR	1	0	1	NA
BAZ1A	1	0	1	NA
IFIT3	1	0	1	NA
FCGR3A	1	0	1	NA
AGL	1	0	1	NA
SYT11	1	0	1	NA
VDAC3	1	0	1	NA
CCHCR1	1	0	1	NA
TRAPPC3	1	0	1	NA
GOLM1	1	0	1	NA
S1PR1	1	0	1	NA
TOX	1	0	1	NA
CKAP2	1	0	1	NA
TMEM222	1	0	1	NA
GALNT1	1	0	1	NA
LRIG2	1	0	1	NA
GPRC5A	1	0	1	NA
SLX4IP	1	0	1	NA
PITHD1	1	0	1	NA
R3HDM2	1	0	1	NA
CAPZA1	1	0	1	NA
SSH1	1	0	1	NA
VPS72	1	0	1	NA
NSUN6	1	0	1	NA
FAR2	1	0	1	NA
ABCB10	1	0	1	NA
HLA-DQA2	1	0	1	NA
KCNAB2	1	0	1	NA
ZNF28	1	0	1	NA
HIPK1	1	0	1	NA
MR1	1	0	1	NA
MRPS36	1	0	1	NA
CREBZF	1	0	1	NA
NUDT22	1	0	1	NA
PTPN11	1	0	1	NA
CCT4	1	0	1	NA
ACVR1	1	0	1	NA
ICAM2	1	0	1	NA
STX6	1	0	1	NA
STARD10	1	0	1	NA
PIGB	1	0	1	NA
PEX10	1	0	1	NA
LMF2	1	0	1	NA
SUSD6	1	0	1	NA
TMEM42	1	0	1	NA
MED8	1	0	1	NA
MTFR1L	1	0	1	NA
POLR3C	1	0	1	NA
LBR	1	0	1	NA
SESN3	1	0	1	NA
CHMP5	1	0	1	NA
THRAP3	1	0	1	NA
STK11	1	0	1	NA
KIF1B	1	0	1	NA
RCAN3	1	0	1	NA
ZNF500	1	0	1	NA
MAPK8IP3	1	0	1	NA
ZNF384	1	0	1	0.0
DTNBP1	1	0	1	NA
ATG4C	1	0	1	NA
UNC45A	1	0	1	NA
SLC50A1	1	0	1	NA
KLF7	1	0	1	NA
RIN3	1	0	1	NA
FCRL3	1	0	1	NA
JAK1	1	0	1	NA
ITGAM	1	0	1	NA
GLMP	1	0	1	NA
PLD6	1	0	1	NA
HMGB3	1	0	1	NA
LAMTOR3	1	0	1	NA
KRT81	1	0	1	NA
KDM1A	1	0	1	NA
ARAP1	1	0	1	NA
GPBP1L1	1	0	1	NA
JUN	1	0	1	0.0
ZNF140	1	0	1	0.0
GBP4	1	0	1	NA
SEC23IP	1	0	1	NA
PDE4B	1	0	1	NA
UCK2	1	0	1	NA
RFXAP	1	0	1	NA
TNFRSF14	1	0	1	NA
ZNF514	1	0	1	NA
ZC3H7B	1	0	1	NA
IFT88	1	0	1	NA
LAMP1	1	0	1	NA
M6PR	1	0	1	NA
TP53BP2	1	0	1	NA
DENND4A	1	0	1	NA
ABHD13	1	0	1	NA
EPB41	1	0	1	NA
MFGE8	1	0	1	NA
LZTS2	1	0	1	NA
RNF141	1	0	1	NA
SARAF	1	0	1	NA
P2RX7	1	0	1	NA
SRSF11	1	0	1	NA
KIR2DL1	1	0	1	NA
JAML	1	0	1	NA
TRMT13	1	0	1	NA
MYADM	1	0	1	NA
RGS1	1	0	1	NA
DIP2A	1	0	1	NA
