## Supplementary material for "Gene regulatory network transitions reveal the central transcription factors in lung adenocarcinoma progression": Table S4

### Sheet: Sheet1
	Sample_Name	Stage
	LUNG_N01	Normal
	LUNG_N06	Normal
	LUNG_N08	Normal
	LUNG_N09	Normal
	LUNG_N18	Normal
	LUNG_N19	Normal
	LUNG_N20	Normal
	LUNG_N28	Normal
	LUNG_N30	Normal
	LUNG_N31	Normal
	LUNG_N34	Normal
	LUNG_T06	Stage I
	LUNG_T08	Stage I
	LUNG_T18	Stage I
	LUNG_T19	Stage I
	LUNG_T20	Stage I
	LUNG_T25	Stage I
	LUNG_T30	Stage I
	LUNG_T34	Stage I
	LUNG_T09	Stage II
	LUNG_T28	Stage III
	LUNG_T31	Stage III
	EBUS_06	Stage IV
	EBUS_28	Stage IV
	EBUS_49	Stage IV
	BRONCHO_58	Stage IV
